# Single cell multi-omic whole genome sequencing and chromatin accessibility profiling reveals genome-epigenome coevolution in colorectal cancer

**DOI:** 10.1101/2025.04.15.648959

**Authors:** Maximilian Mossner, Chloé Colson, Qingli Guo, Freddie Whiting, Heather Grant, Amanda Stafford, Peter Kyle, Daniella Donato-Brown, Jamie Murphy, Andrea Sottoriva, Ann-Marie Baker, Trevor A Graham

## Abstract

Epigenetic alterations co-evolve with genetic mutations to drive carcinogenesis and treatment response. Resolving genome-epigenome coevolution requires accurate multi-omic single cell measurement. Here we develop a new technology called “double ATAC” (dATAC) for high-throughput, high-quality, concurrent whole genome sequencing and chromatin accessibility profiling of individual somatic cells. dATAC is a “one pot” method that uses two rounds of tagmentation to sequentially label open chromatin regions and then the whole genome, and produces data of the same quality as current leading single-omic methods. Using colorectal cancer as a model system, we apply dATAC to reveal convergent reorganisation of the epigenome across expanding drug-resistant clones during 5-FU chemotherapy exposure, remarkable stoichiometry of chromatin accessibility at somatic copy number alterations, and the clonal expansion of copy-number altered T cells in the stroma of metastatic disease. dATAC is a robust single cell technology to accurately profile genome-epigenome coevolution across tissues, diseases and species.
