## Supplementary Table 1 for "Single cell multi-omic whole genome sequencing and chromatin accessibility profiling reveals genome-epigenome coevolution in colorectal cancer"

### Sheet: i7_PCR_primers
primer_name	i7_flowcell_primer	i7_pcr_index	Truseq_R2_SBS12_full
PCR_i7_P7.S701	CAAGCAGAAGACGGCATACGAGAT	TCGCCTTA	GTGACTGGAGTTCAGACGTGTGCTCTTCCGATCT
PCR_i7_P7.S702	CAAGCAGAAGACGGCATACGAGAT	CTAGTACG	GTGACTGGAGTTCAGACGTGTGCTCTTCCGATCT
PCR_i7_P7.S703	CAAGCAGAAGACGGCATACGAGAT	TTCTGCCT	GTGACTGGAGTTCAGACGTGTGCTCTTCCGATCT
PCR_i7_P7.S704	CAAGCAGAAGACGGCATACGAGAT	GCTCAGGA	GTGACTGGAGTTCAGACGTGTGCTCTTCCGATCT
PCR_i7_P7.S705	CAAGCAGAAGACGGCATACGAGAT	AGGAGTCC	GTGACTGGAGTTCAGACGTGTGCTCTTCCGATCT
PCR_i7_P7.S706	CAAGCAGAAGACGGCATACGAGAT	CATGCCTA	GTGACTGGAGTTCAGACGTGTGCTCTTCCGATCT
PCR_i7_P7.S707	CAAGCAGAAGACGGCATACGAGAT	GTAGAGAG	GTGACTGGAGTTCAGACGTGTGCTCTTCCGATCT
PCR_i7_P7.S708	CAAGCAGAAGACGGCATACGAGAT	CCTCTCTG	GTGACTGGAGTTCAGACGTGTGCTCTTCCGATCT
PCR_i7_T267_IPE2F	CAAGCAGAAGACGGCATACGAGAT	TACTCTTC	GTGACTGGAGTTCAGACGTGTGCTCTTCCGATCT
PCR_i7_T268_IPE2F	CAAGCAGAAGACGGCATACGAGAT	AACTAACC	GTGACTGGAGTTCAGACGTGTGCTCTTCCGATCT
PCR_i7_T269_IPE2F	CAAGCAGAAGACGGCATACGAGAT	TCCTCAAT	GTGACTGGAGTTCAGACGTGTGCTCTTCCGATCT
PCR_i7_T270_IPE2F	CAAGCAGAAGACGGCATACGAGAT	CGTCGCGT	GTGACTGGAGTTCAGACGTGTGCTCTTCCGATCT
PCR_i7_T271_IPE2F	CAAGCAGAAGACGGCATACGAGAT	GCTGCTTC	GTGACTGGAGTTCAGACGTGTGCTCTTCCGATCT
PCR_i7_T272_IPE2F	CAAGCAGAAGACGGCATACGAGAT	ACCGAATC	GTGACTGGAGTTCAGACGTGTGCTCTTCCGATCT
PCR_i7_T273_IPE2F	CAAGCAGAAGACGGCATACGAGAT	CTCCAGAG	GTGACTGGAGTTCAGACGTGTGCTCTTCCGATCT
PCR_i7_T274_IPE2F	CAAGCAGAAGACGGCATACGAGAT	TGCTAGTC	GTGACTGGAGTTCAGACGTGTGCTCTTCCGATCT
PCR_i7_T275_IPE2F	CAAGCAGAAGACGGCATACGAGAT	CGACCTGC	GTGACTGGAGTTCAGACGTGTGCTCTTCCGATCT
PCR_i7_T276_IPE2F	CAAGCAGAAGACGGCATACGAGAT	AGCCAGCC	GTGACTGGAGTTCAGACGTGTGCTCTTCCGATCT
PCR_i7_T277_IPE2F	CAAGCAGAAGACGGCATACGAGAT	AGGCCGCA	GTGACTGGAGTTCAGACGTGTGCTCTTCCGATCT
PCR_i7_T278_IPE2F	CAAGCAGAAGACGGCATACGAGAT	GGTATGGA	GTGACTGGAGTTCAGACGTGTGCTCTTCCGATCT
PCR_i7_T179_IPE2F	CAAGCAGAAGACGGCATACGAGAT	AGATGCCG	GTGACTGGAGTTCAGACGTGTGCTCTTCCGATCT
PCR_i7_T180_IPE2F	CAAGCAGAAGACGGCATACGAGAT	CGTCTAGT	GTGACTGGAGTTCAGACGTGTGCTCTTCCGATCT
PCR_i7_T181_IPE2F	CAAGCAGAAGACGGCATACGAGAT	GTATACTC	GTGACTGGAGTTCAGACGTGTGCTCTTCCGATCT
PCR_i7_T182_IPE2F	CAAGCAGAAGACGGCATACGAGAT	CATAGGAC	GTGACTGGAGTTCAGACGTGTGCTCTTCCGATCT
PCR_i7_T183_IPE2F	CAAGCAGAAGACGGCATACGAGAT	AGGCCTCC	GTGACTGGAGTTCAGACGTGTGCTCTTCCGATCT
PCR_i7_T184_IPE2F	CAAGCAGAAGACGGCATACGAGAT	CAATATAA	GTGACTGGAGTTCAGACGTGTGCTCTTCCGATCT
PCR_i7_T185_IPE2F	CAAGCAGAAGACGGCATACGAGAT	GTCATATA	GTGACTGGAGTTCAGACGTGTGCTCTTCCGATCT
PCR_i7_T186_IPE2F	CAAGCAGAAGACGGCATACGAGAT	GACCAGGA	GTGACTGGAGTTCAGACGTGTGCTCTTCCGATCT
PCR_i7_T187_IPE2F	CAAGCAGAAGACGGCATACGAGAT	GTTGCGCG	GTGACTGGAGTTCAGACGTGTGCTCTTCCGATCT
PCR_i7_T188_IPE2F	CAAGCAGAAGACGGCATACGAGAT	AGGAGGTC	GTGACTGGAGTTCAGACGTGTGCTCTTCCGATCT
PCR_i7_T189_IPE2F	CAAGCAGAAGACGGCATACGAGAT	ACGATGAA	GTGACTGGAGTTCAGACGTGTGCTCTTCCGATCT
PCR_i7_T190_IPE2F	CAAGCAGAAGACGGCATACGAGAT	GCTGGCAT	GTGACTGGAGTTCAGACGTGTGCTCTTCCGATCT

### Sheet: i5_PCR_primers
primer_name	i5_flowcell_primer	i5_pcr_index	Nextera_R1_inner_sequence
NXT_i5_SU001	AATGATACGGCGACCACCGAGATCTACAC	CCGAACAACA	TCGTCGGCAGCGTC
NXT_i5_SU002	AATGATACGGCGACCACCGAGATCTACAC	AAGAATCGGC	TCGTCGGCAGCGTC
NXT_i5_SU003	AATGATACGGCGACCACCGAGATCTACAC	CACTTCGCTT	TCGTCGGCAGCGTC
NXT_i5_SU004	AATGATACGGCGACCACCGAGATCTACAC	TATTGGTTGG	TCGTCGGCAGCGTC
NXT_i5_SU005	AATGATACGGCGACCACCGAGATCTACAC	CGGTGTTGGA	TCGTCGGCAGCGTC
NXT_i5_SU006	AATGATACGGCGACCACCGAGATCTACAC	TGGAAGCACA	TCGTCGGCAGCGTC
NXT_i5_SU007	AATGATACGGCGACCACCGAGATCTACAC	CCAAGGTATT	TCGTCGGCAGCGTC
NXT_i5_SU008	AATGATACGGCGACCACCGAGATCTACAC	GTTCTTCTGT	TCGTCGGCAGCGTC
NXT_i5_SU009	AATGATACGGCGACCACCGAGATCTACAC	CCTAAGGAAC	TCGTCGGCAGCGTC
NXT_i5_SU010	AATGATACGGCGACCACCGAGATCTACAC	CGGTTCTATT	TCGTCGGCAGCGTC
NXT_i5_SU011	AATGATACGGCGACCACCGAGATCTACAC	CGCTTCTCCT	TCGTCGGCAGCGTC
NXT_i5_SU012	AATGATACGGCGACCACCGAGATCTACAC	TTGGCTAGGC	TCGTCGGCAGCGTC
NXT_i5_SU013	AATGATACGGCGACCACCGAGATCTACAC	ATTCTTCCGG	TCGTCGGCAGCGTC
NXT_i5_SU014	AATGATACGGCGACCACCGAGATCTACAC	GAACGGCCAT	TCGTCGGCAGCGTC
NXT_i5_SU015	AATGATACGGCGACCACCGAGATCTACAC	AACGAACCGG	TCGTCGGCAGCGTC
NXT_i5_SU016	AATGATACGGCGACCACCGAGATCTACAC	TGCTGTCTTA	TCGTCGGCAGCGTC
NXT_i5_SU017	AATGATACGGCGACCACCGAGATCTACAC	TGTGGAGAGG	TCGTCGGCAGCGTC
NXT_i5_SU018	AATGATACGGCGACCACCGAGATCTACAC	TTCCTTGAGG	TCGTCGGCAGCGTC
NXT_i5_SU019	AATGATACGGCGACCACCGAGATCTACAC	CTTGGCCTCT	TCGTCGGCAGCGTC
NXT_i5_SU020	AATGATACGGCGACCACCGAGATCTACAC	TGATTGGAGA	TCGTCGGCAGCGTC
NXT_i5_SU021	AATGATACGGCGACCACCGAGATCTACAC	GAAGGTTAAC	TCGTCGGCAGCGTC
NXT_i5_SU022	AATGATACGGCGACCACCGAGATCTACAC	TATGTGTGTC	TCGTCGGCAGCGTC
NXT_i5_SU023	AATGATACGGCGACCACCGAGATCTACAC	GAGGAGATAA	TCGTCGGCAGCGTC
NXT_i5_SU024	AATGATACGGCGACCACCGAGATCTACAC	GTTAATTGCG	TCGTCGGCAGCGTC
NXT_i5_SU025	AATGATACGGCGACCACCGAGATCTACAC	AATGTCGGTT	TCGTCGGCAGCGTC
NXT_i5_SU026	AATGATACGGCGACCACCGAGATCTACAC	GTTCCTCATT	TCGTCGGCAGCGTC
NXT_i5_SU027	AATGATACGGCGACCACCGAGATCTACAC	TGGTGGTTGT	TCGTCGGCAGCGTC
NXT_i5_SU028	AATGATACGGCGACCACCGAGATCTACAC	TTGACAGGTA	TCGTCGGCAGCGTC
NXT_i5_SU029	AATGATACGGCGACCACCGAGATCTACAC	CATTCCTCCG	TCGTCGGCAGCGTC
NXT_i5_SU030	AATGATACGGCGACCACCGAGATCTACAC	TGTGTCCAAC	TCGTCGGCAGCGTC
NXT_i5_SU031	AATGATACGGCGACCACCGAGATCTACAC	TTAAGGCAAG	TCGTCGGCAGCGTC
NXT_i5_SU032	AATGATACGGCGACCACCGAGATCTACAC	AACACCGGTT	TCGTCGGCAGCGTC
NXT_i5_SU033	AATGATACGGCGACCACCGAGATCTACAC	CCTGTGTAAC	TCGTCGGCAGCGTC
NXT_i5_SU034	AATGATACGGCGACCACCGAGATCTACAC	CTTCCTTAAG	TCGTCGGCAGCGTC
NXT_i5_SU035	AATGATACGGCGACCACCGAGATCTACAC	TGAATTCCAG	TCGTCGGCAGCGTC
NXT_i5_SU036	AATGATACGGCGACCACCGAGATCTACAC	GCCTTACTTA	TCGTCGGCAGCGTC
NXT_i5_SU037	AATGATACGGCGACCACCGAGATCTACAC	GTTAAGGTGC	TCGTCGGCAGCGTC
NXT_i5_SU038	AATGATACGGCGACCACCGAGATCTACAC	GTCTCCTTGC	TCGTCGGCAGCGTC
NXT_i5_SU039	AATGATACGGCGACCACCGAGATCTACAC	TTACAAGGTG	TCGTCGGCAGCGTC
NXT_i5_SU040	AATGATACGGCGACCACCGAGATCTACAC	CGTCCTTCCT	TCGTCGGCAGCGTC
NXT_i5_SU041	AATGATACGGCGACCACCGAGATCTACAC	CACATTGGTT	TCGTCGGCAGCGTC
NXT_i5_SU042	AATGATACGGCGACCACCGAGATCTACAC	CTTGTCTTGC	TCGTCGGCAGCGTC
NXT_i5_SU043	AATGATACGGCGACCACCGAGATCTACAC	AAGAGGTGTT	TCGTCGGCAGCGTC
NXT_i5_SU044	AATGATACGGCGACCACCGAGATCTACAC	AGTAGTGTTG	TCGTCGGCAGCGTC
NXT_i5_SU045	AATGATACGGCGACCACCGAGATCTACAC	TCCTGGATTC	TCGTCGGCAGCGTC
NXT_i5_SU046	AATGATACGGCGACCACCGAGATCTACAC	TTGGTGCATT	TCGTCGGCAGCGTC
NXT_i5_SU047	AATGATACGGCGACCACCGAGATCTACAC	GCCTGTTATT	TCGTCGGCAGCGTC
NXT_i5_SU048	AATGATACGGCGACCACCGAGATCTACAC	TCACACTCTT	TCGTCGGCAGCGTC
NXT_i5_SU049	AATGATACGGCGACCACCGAGATCTACAC	CCGCATTCCT	TCGTCGGCAGCGTC
NXT_i5_SU050	AATGATACGGCGACCACCGAGATCTACAC	CCTTCGTTGC	TCGTCGGCAGCGTC
NXT_i5_SU051	AATGATACGGCGACCACCGAGATCTACAC	CTTCGTGGCT	TCGTCGGCAGCGTC
NXT_i5_SU052	AATGATACGGCGACCACCGAGATCTACAC	TTGGTGTCTA	TCGTCGGCAGCGTC
NXT_i5_SU053	AATGATACGGCGACCACCGAGATCTACAC	AGAGGCCTCA	TCGTCGGCAGCGTC
NXT_i5_SU054	AATGATACGGCGACCACCGAGATCTACAC	TTCTTGTGCA	TCGTCGGCAGCGTC
NXT_i5_SU055	AATGATACGGCGACCACCGAGATCTACAC	AACACGGTGA	TCGTCGGCAGCGTC
NXT_i5_SU056	AATGATACGGCGACCACCGAGATCTACAC	GCTTCCTTAT	TCGTCGGCAGCGTC
NXT_i5_SU057	AATGATACGGCGACCACCGAGATCTACAC	GTGGCTCTAC	TCGTCGGCAGCGTC
NXT_i5_SU058	AATGATACGGCGACCACCGAGATCTACAC	TTCTCCTGGA	TCGTCGGCAGCGTC
NXT_i5_SU059	AATGATACGGCGACCACCGAGATCTACAC	CCTCCATTAT	TCGTCGGCAGCGTC
NXT_i5_SU060	AATGATACGGCGACCACCGAGATCTACAC	GAAGGAGCCT	TCGTCGGCAGCGTC
NXT_i5_SU061	AATGATACGGCGACCACCGAGATCTACAC	TGGATTAACG	TCGTCGGCAGCGTC
NXT_i5_SU062	AATGATACGGCGACCACCGAGATCTACAC	ACTCCGGATT	TCGTCGGCAGCGTC
NXT_i5_SU063	AATGATACGGCGACCACCGAGATCTACAC	TTGTGGTATG	TCGTCGGCAGCGTC
NXT_i5_SU064	AATGATACGGCGACCACCGAGATCTACAC	CTAAGGAAGG	TCGTCGGCAGCGTC
NXT_i5_SU065	AATGATACGGCGACCACCGAGATCTACAC	GTGCCACAAC	TCGTCGGCAGCGTC
NXT_i5_SU066	AATGATACGGCGACCACCGAGATCTACAC	CCTGGATTGG	TCGTCGGCAGCGTC
NXT_i5_SU067	AATGATACGGCGACCACCGAGATCTACAC	TAGGAAGCGG	TCGTCGGCAGCGTC
NXT_i5_SU068	AATGATACGGCGACCACCGAGATCTACAC	GTCTTCTCGA	TCGTCGGCAGCGTC
NXT_i5_SU069	AATGATACGGCGACCACCGAGATCTACAC	GTTGGCACCA	TCGTCGGCAGCGTC
NXT_i5_SU070	AATGATACGGCGACCACCGAGATCTACAC	ATGGTTGTTG	TCGTCGGCAGCGTC
NXT_i5_SU071	AATGATACGGCGACCACCGAGATCTACAC	CCTCATAACT	TCGTCGGCAGCGTC
NXT_i5_SU072	AATGATACGGCGACCACCGAGATCTACAC	AGTGTTGGAC	TCGTCGGCAGCGTC
NXT_i5_SU073	AATGATACGGCGACCACCGAGATCTACAC	CGGACAATGT	TCGTCGGCAGCGTC
NXT_i5_SU074	AATGATACGGCGACCACCGAGATCTACAC	TTGTTAGTGG	TCGTCGGCAGCGTC
NXT_i5_SU075	AATGATACGGCGACCACCGAGATCTACAC	AGGTCCATTC	TCGTCGGCAGCGTC
NXT_i5_SU076	AATGATACGGCGACCACCGAGATCTACAC	TGTGGATGGC	TCGTCGGCAGCGTC
NXT_i5_SU077	AATGATACGGCGACCACCGAGATCTACAC	TGGAACGGAA	TCGTCGGCAGCGTC
NXT_i5_SU078	AATGATACGGCGACCACCGAGATCTACAC	TGGACTCTTA	TCGTCGGCAGCGTC
NXT_i5_SU079	AATGATACGGCGACCACCGAGATCTACAC	GTTGAAGTTG	TCGTCGGCAGCGTC
NXT_i5_SU080	AATGATACGGCGACCACCGAGATCTACAC	CCTATGGAGG	TCGTCGGCAGCGTC
NXT_i5_SU081	AATGATACGGCGACCACCGAGATCTACAC	CCAGAGGAAT	TCGTCGGCAGCGTC
NXT_i5_SU082	AATGATACGGCGACCACCGAGATCTACAC	TCCGGAGAAC	TCGTCGGCAGCGTC
NXT_i5_SU083	AATGATACGGCGACCACCGAGATCTACAC	GTGGCTAAGT	TCGTCGGCAGCGTC
NXT_i5_SU084	AATGATACGGCGACCACCGAGATCTACAC	TGGTCCAATT	TCGTCGGCAGCGTC
NXT_i5_SU085	AATGATACGGCGACCACCGAGATCTACAC	CCAGTTACCG	TCGTCGGCAGCGTC
NXT_i5_SU086	AATGATACGGCGACCACCGAGATCTACAC	CCTCTGCTTA	TCGTCGGCAGCGTC
NXT_i5_SU087	AATGATACGGCGACCACCGAGATCTACAC	TCTGTTGCGG	TCGTCGGCAGCGTC
NXT_i5_SU088	AATGATACGGCGACCACCGAGATCTACAC	CGGATAGGTG	TCGTCGGCAGCGTC
NXT_i5_SU089	AATGATACGGCGACCACCGAGATCTACAC	TCTTCTCCTG	TCGTCGGCAGCGTC
NXT_i5_SU090	AATGATACGGCGACCACCGAGATCTACAC	GCGCCATATA	TCGTCGGCAGCGTC
NXT_i5_SU091	AATGATACGGCGACCACCGAGATCTACAC	TAGGAGGTTC	TCGTCGGCAGCGTC
NXT_i5_SU092	AATGATACGGCGACCACCGAGATCTACAC	AGTCTGGTGT	TCGTCGGCAGCGTC
NXT_i5_SU093	AATGATACGGCGACCACCGAGATCTACAC	AGAACTCCAC	TCGTCGGCAGCGTC
NXT_i5_SU094	AATGATACGGCGACCACCGAGATCTACAC	TTGGCAACCG	TCGTCGGCAGCGTC
NXT_i5_SU095	AATGATACGGCGACCACCGAGATCTACAC	ATTCCTCAGC	TCGTCGGCAGCGTC
NXT_i5_SU096	AATGATACGGCGACCACCGAGATCTACAC	ATTGGTGGTA	TCGTCGGCAGCGTC
NXT_i5_SU097	AATGATACGGCGACCACCGAGATCTACAC	GTGCCAGTTC	TCGTCGGCAGCGTC
NXT_i5_SU098	AATGATACGGCGACCACCGAGATCTACAC	TTGTGTTCGA	TCGTCGGCAGCGTC
NXT_i5_SU099	AATGATACGGCGACCACCGAGATCTACAC	GAAGATTCTC	TCGTCGGCAGCGTC
NXT_i5_SU100	AATGATACGGCGACCACCGAGATCTACAC	TTCCGCAACG	TCGTCGGCAGCGTC
NXT_i5_SU101	AATGATACGGCGACCACCGAGATCTACAC	CTTGGAGCGA	TCGTCGGCAGCGTC
NXT_i5_SU102	AATGATACGGCGACCACCGAGATCTACAC	TATGGTTCTC	TCGTCGGCAGCGTC
NXT_i5_SU103	AATGATACGGCGACCACCGAGATCTACAC	AGGCCATTGA	TCGTCGGCAGCGTC
NXT_i5_SU104	AATGATACGGCGACCACCGAGATCTACAC	CCGCCAATAA	TCGTCGGCAGCGTC
NXT_i5_SU105	AATGATACGGCGACCACCGAGATCTACAC	CCGGTGAGAT	TCGTCGGCAGCGTC
NXT_i5_SU106	AATGATACGGCGACCACCGAGATCTACAC	TGTAGTGCGC	TCGTCGGCAGCGTC
NXT_i5_SU107	AATGATACGGCGACCACCGAGATCTACAC	TGTTGGAGCG	TCGTCGGCAGCGTC
NXT_i5_SU108	AATGATACGGCGACCACCGAGATCTACAC	TTGGCTTGCA	TCGTCGGCAGCGTC
NXT_i5_SU109	AATGATACGGCGACCACCGAGATCTACAC	TAACCGCGGA	TCGTCGGCAGCGTC
NXT_i5_SU110	AATGATACGGCGACCACCGAGATCTACAC	AATTGACCAC	TCGTCGGCAGCGTC
NXT_i5_SU111	AATGATACGGCGACCACCGAGATCTACAC	TAGGCCTCCT	TCGTCGGCAGCGTC
NXT_i5_SU112	AATGATACGGCGACCACCGAGATCTACAC	GAGGTGTCTT	TCGTCGGCAGCGTC
NXT_i5_SU113	AATGATACGGCGACCACCGAGATCTACAC	TGTTGACATC	TCGTCGGCAGCGTC
NXT_i5_SU114	AATGATACGGCGACCACCGAGATCTACAC	AGATTGTGCG	TCGTCGGCAGCGTC
NXT_i5_SU115	AATGATACGGCGACCACCGAGATCTACAC	TTCCAGAGAA	TCGTCGGCAGCGTC
NXT_i5_SU116	AATGATACGGCGACCACCGAGATCTACAC	CTGGAGAATA	TCGTCGGCAGCGTC
NXT_i5_SU117	AATGATACGGCGACCACCGAGATCTACAC	GTTGTATGGA	TCGTCGGCAGCGTC
NXT_i5_SU118	AATGATACGGCGACCACCGAGATCTACAC	AGGTTCTCCG	TCGTCGGCAGCGTC
NXT_i5_SU119	AATGATACGGCGACCACCGAGATCTACAC	CAAGAATTGG	TCGTCGGCAGCGTC
NXT_i5_SU120	AATGATACGGCGACCACCGAGATCTACAC	CGGCTACTTC	TCGTCGGCAGCGTC
NXT_i5_SU121	AATGATACGGCGACCACCGAGATCTACAC	ATGGTGGTGC	TCGTCGGCAGCGTC
NXT_i5_SU122	AATGATACGGCGACCACCGAGATCTACAC	GCCGTGAACA	TCGTCGGCAGCGTC
NXT_i5_SU123	AATGATACGGCGACCACCGAGATCTACAC	AGTTCACCGG	TCGTCGGCAGCGTC
NXT_i5_SU124	AATGATACGGCGACCACCGAGATCTACAC	CTGGTGGAGT	TCGTCGGCAGCGTC
NXT_i5_SU125	AATGATACGGCGACCACCGAGATCTACAC	CGGAACACAA	TCGTCGGCAGCGTC
NXT_i5_SU126	AATGATACGGCGACCACCGAGATCTACAC	CGGTAGAGTT	TCGTCGGCAGCGTC
NXT_i5_SU127	AATGATACGGCGACCACCGAGATCTACAC	GCCTAACACA	TCGTCGGCAGCGTC
NXT_i5_SU128	AATGATACGGCGACCACCGAGATCTACAC	TAACTCCTTC	TCGTCGGCAGCGTC
NXT_i5_SU129	AATGATACGGCGACCACCGAGATCTACAC	AATTCGGAGA	TCGTCGGCAGCGTC
NXT_i5_SU130	AATGATACGGCGACCACCGAGATCTACAC	GAAGCCTCCA	TCGTCGGCAGCGTC
NXT_i5_SU131	AATGATACGGCGACCACCGAGATCTACAC	CGGCACATGA	TCGTCGGCAGCGTC
NXT_i5_SU132	AATGATACGGCGACCACCGAGATCTACAC	TGTTCTCTTC	TCGTCGGCAGCGTC
NXT_i5_SU133	AATGATACGGCGACCACCGAGATCTACAC	GTATGTTCCT	TCGTCGGCAGCGTC
NXT_i5_SU134	AATGATACGGCGACCACCGAGATCTACAC	TCGCTCCAAT	TCGTCGGCAGCGTC
NXT_i5_SU135	AATGATACGGCGACCACCGAGATCTACAC	AGGAGGTTAT	TCGTCGGCAGCGTC
NXT_i5_SU136	AATGATACGGCGACCACCGAGATCTACAC	CCTGCCTCAA	TCGTCGGCAGCGTC
NXT_i5_SU137	AATGATACGGCGACCACCGAGATCTACAC	GATCTCTTCT	TCGTCGGCAGCGTC
NXT_i5_SU138	AATGATACGGCGACCACCGAGATCTACAC	TTATCTTCCG	TCGTCGGCAGCGTC
NXT_i5_SU139	AATGATACGGCGACCACCGAGATCTACAC	ACCGCCTCTT	TCGTCGGCAGCGTC
NXT_i5_SU140	AATGATACGGCGACCACCGAGATCTACAC	TCCACGCAAC	TCGTCGGCAGCGTC
NXT_i5_SU141	AATGATACGGCGACCACCGAGATCTACAC	TCTCAAGCCG	TCGTCGGCAGCGTC
NXT_i5_SU142	AATGATACGGCGACCACCGAGATCTACAC	GTTGAGAGAG	TCGTCGGCAGCGTC
NXT_i5_SU143	AATGATACGGCGACCACCGAGATCTACAC	TTCTGTTCTG	TCGTCGGCAGCGTC
NXT_i5_SU144	AATGATACGGCGACCACCGAGATCTACAC	GTTGGAGGAC	TCGTCGGCAGCGTC
NXT_i5_SU145	AATGATACGGCGACCACCGAGATCTACAC	TTCTATGCGA	TCGTCGGCAGCGTC
NXT_i5_SU146	AATGATACGGCGACCACCGAGATCTACAC	TGCTCCTAAC	TCGTCGGCAGCGTC
NXT_i5_SU147	AATGATACGGCGACCACCGAGATCTACAC	TTCCTAGCCG	TCGTCGGCAGCGTC
NXT_i5_SU148	AATGATACGGCGACCACCGAGATCTACAC	GAGTGGTTAT	TCGTCGGCAGCGTC
NXT_i5_SU149	AATGATACGGCGACCACCGAGATCTACAC	TAGAAGCGTT	TCGTCGGCAGCGTC
NXT_i5_SU150	AATGATACGGCGACCACCGAGATCTACAC	AATTCGCGCT	TCGTCGGCAGCGTC
NXT_i5_SU151	AATGATACGGCGACCACCGAGATCTACAC	CCAATATGGT	TCGTCGGCAGCGTC
NXT_i5_SU152	AATGATACGGCGACCACCGAGATCTACAC	CGCGGAGATT	TCGTCGGCAGCGTC
NXT_i5_SU153	AATGATACGGCGACCACCGAGATCTACAC	TCCTCGGATA	TCGTCGGCAGCGTC
NXT_i5_SU154	AATGATACGGCGACCACCGAGATCTACAC	CTTGGACCTG	TCGTCGGCAGCGTC
NXT_i5_SU155	AATGATACGGCGACCACCGAGATCTACAC	TATTGTCGGC	TCGTCGGCAGCGTC
NXT_i5_SU156	AATGATACGGCGACCACCGAGATCTACAC	CGTGTTCTTA	TCGTCGGCAGCGTC
NXT_i5_SU157	AATGATACGGCGACCACCGAGATCTACAC	CTCAAGGCTC	TCGTCGGCAGCGTC
NXT_i5_SU158	AATGATACGGCGACCACCGAGATCTACAC	AGGCTTCTCT	TCGTCGGCAGCGTC
NXT_i5_SU159	AATGATACGGCGACCACCGAGATCTACAC	CGCGACCATT	TCGTCGGCAGCGTC
NXT_i5_SU160	AATGATACGGCGACCACCGAGATCTACAC	CCAACTTAAC	TCGTCGGCAGCGTC
NXT_i5_SU161	AATGATACGGCGACCACCGAGATCTACAC	TCGGTCTTGC	TCGTCGGCAGCGTC
NXT_i5_SU162	AATGATACGGCGACCACCGAGATCTACAC	CCGGAATCTT	TCGTCGGCAGCGTC
NXT_i5_SU163	AATGATACGGCGACCACCGAGATCTACAC	CTTCAGGTAA	TCGTCGGCAGCGTC
NXT_i5_SU164	AATGATACGGCGACCACCGAGATCTACAC	AAGGACCGCA	TCGTCGGCAGCGTC
NXT_i5_SU165	AATGATACGGCGACCACCGAGATCTACAC	ACCTTGTGTC	TCGTCGGCAGCGTC
NXT_i5_SU166	AATGATACGGCGACCACCGAGATCTACAC	GTTCTCACGG	TCGTCGGCAGCGTC
NXT_i5_SU167	AATGATACGGCGACCACCGAGATCTACAC	ATAAGCGTGC	TCGTCGGCAGCGTC
NXT_i5_SU168	AATGATACGGCGACCACCGAGATCTACAC	TCTCGGAGTT	TCGTCGGCAGCGTC
NXT_i5_SU169	AATGATACGGCGACCACCGAGATCTACAC	TTACACACGG	TCGTCGGCAGCGTC
NXT_i5_SU170	AATGATACGGCGACCACCGAGATCTACAC	ACCTCCGCTA	TCGTCGGCAGCGTC
NXT_i5_SU171	AATGATACGGCGACCACCGAGATCTACAC	CTTGAAGGTT	TCGTCGGCAGCGTC
NXT_i5_SU172	AATGATACGGCGACCACCGAGATCTACAC	AACAACGGCG	TCGTCGGCAGCGTC
NXT_i5_SU173	AATGATACGGCGACCACCGAGATCTACAC	CGAGGTGTAA	TCGTCGGCAGCGTC
NXT_i5_SU174	AATGATACGGCGACCACCGAGATCTACAC	ATCGGTTCCA	TCGTCGGCAGCGTC
NXT_i5_SU175	AATGATACGGCGACCACCGAGATCTACAC	GTGGATCACG	TCGTCGGCAGCGTC
NXT_i5_SU176	AATGATACGGCGACCACCGAGATCTACAC	TTAAGAGGCG	TCGTCGGCAGCGTC
NXT_i5_SU177	AATGATACGGCGACCACCGAGATCTACAC	ACTGGAGGAG	TCGTCGGCAGCGTC
NXT_i5_SU178	AATGATACGGCGACCACCGAGATCTACAC	TTCACCGGAA	TCGTCGGCAGCGTC
NXT_i5_SU179	AATGATACGGCGACCACCGAGATCTACAC	GTACCAACCA	TCGTCGGCAGCGTC
NXT_i5_SU180	AATGATACGGCGACCACCGAGATCTACAC	TCGGTCTGTT	TCGTCGGCAGCGTC
NXT_i5_SU181	AATGATACGGCGACCACCGAGATCTACAC	CAACCTCTTC	TCGTCGGCAGCGTC
NXT_i5_SU182	AATGATACGGCGACCACCGAGATCTACAC	CTATGGATTC	TCGTCGGCAGCGTC
NXT_i5_SU183	AATGATACGGCGACCACCGAGATCTACAC	AGAGGCTATT	TCGTCGGCAGCGTC
NXT_i5_SU184	AATGATACGGCGACCACCGAGATCTACAC	GTCTATAAGG	TCGTCGGCAGCGTC
NXT_i5_SU185	AATGATACGGCGACCACCGAGATCTACAC	CGGAAGAACT	TCGTCGGCAGCGTC
NXT_i5_SU186	AATGATACGGCGACCACCGAGATCTACAC	TGTCGGTGCT	TCGTCGGCAGCGTC
NXT_i5_SU187	AATGATACGGCGACCACCGAGATCTACAC	ATAGCCGGTT	TCGTCGGCAGCGTC
NXT_i5_SU188	AATGATACGGCGACCACCGAGATCTACAC	CCGGATAAGA	TCGTCGGCAGCGTC
NXT_i5_SU189	AATGATACGGCGACCACCGAGATCTACAC	CTGTTCTTCG	TCGTCGGCAGCGTC
NXT_i5_SU190	AATGATACGGCGACCACCGAGATCTACAC	GCAACCGAAC	TCGTCGGCAGCGTC
NXT_i5_SU191	AATGATACGGCGACCACCGAGATCTACAC	CTAACAGCCG	TCGTCGGCAGCGTC
NXT_i5_SU192	AATGATACGGCGACCACCGAGATCTACAC	TTGGATTGTC	TCGTCGGCAGCGTC
NXT_i5_SU193	AATGATACGGCGACCACCGAGATCTACAC	TTGGCCGTCA	TCGTCGGCAGCGTC
NXT_i5_SU194	AATGATACGGCGACCACCGAGATCTACAC	CCATCTGGAA	TCGTCGGCAGCGTC
NXT_i5_SU195	AATGATACGGCGACCACCGAGATCTACAC	GAAGCGGTCA	TCGTCGGCAGCGTC
NXT_i5_SU196	AATGATACGGCGACCACCGAGATCTACAC	GTTGGAATCT	TCGTCGGCAGCGTC
NXT_i5_SU197	AATGATACGGCGACCACCGAGATCTACAC	CTGTCTTAAC	TCGTCGGCAGCGTC
NXT_i5_SU198	AATGATACGGCGACCACCGAGATCTACAC	GTTCCACTAT	TCGTCGGCAGCGTC
NXT_i5_SU199	AATGATACGGCGACCACCGAGATCTACAC	AAGTGGCATT	TCGTCGGCAGCGTC
NXT_i5_SU200	AATGATACGGCGACCACCGAGATCTACAC	AGGTGTCCTC	TCGTCGGCAGCGTC
NXT_i5_SU201	AATGATACGGCGACCACCGAGATCTACAC	CCGACCAATG	TCGTCGGCAGCGTC
NXT_i5_SU202	AATGATACGGCGACCACCGAGATCTACAC	CGATTGTTCT	TCGTCGGCAGCGTC
NXT_i5_SU203	AATGATACGGCGACCACCGAGATCTACAC	GACCTTCCGA	TCGTCGGCAGCGTC
NXT_i5_SU204	AATGATACGGCGACCACCGAGATCTACAC	GCTTATTGCT	TCGTCGGCAGCGTC
NXT_i5_SU205	AATGATACGGCGACCACCGAGATCTACAC	TACTTGTGGT	TCGTCGGCAGCGTC
NXT_i5_SU206	AATGATACGGCGACCACCGAGATCTACAC	TTGGTACGTG	TCGTCGGCAGCGTC
NXT_i5_SU207	AATGATACGGCGACCACCGAGATCTACAC	ACTGTAATGG	TCGTCGGCAGCGTC
NXT_i5_SU208	AATGATACGGCGACCACCGAGATCTACAC	TTGTCTCTCT	TCGTCGGCAGCGTC
NXT_i5_SU209	AATGATACGGCGACCACCGAGATCTACAC	CGTTGGTAAC	TCGTCGGCAGCGTC
NXT_i5_SU210	AATGATACGGCGACCACCGAGATCTACAC	GTGCTCTAGG	TCGTCGGCAGCGTC
NXT_i5_SU211	AATGATACGGCGACCACCGAGATCTACAC	CAACTATAGG	TCGTCGGCAGCGTC
NXT_i5_SU212	AATGATACGGCGACCACCGAGATCTACAC	TTATTCACCG	TCGTCGGCAGCGTC
NXT_i5_SU213	AATGATACGGCGACCACCGAGATCTACAC	CCACCGAATT	TCGTCGGCAGCGTC
NXT_i5_SU214	AATGATACGGCGACCACCGAGATCTACAC	CTTGTTACTG	TCGTCGGCAGCGTC
NXT_i5_SU215	AATGATACGGCGACCACCGAGATCTACAC	ACAATTGGTC	TCGTCGGCAGCGTC
NXT_i5_SU216	AATGATACGGCGACCACCGAGATCTACAC	ACTTCCGGCA	TCGTCGGCAGCGTC
NXT_i5_SU217	AATGATACGGCGACCACCGAGATCTACAC	GTGTACCGTT	TCGTCGGCAGCGTC
NXT_i5_SU218	AATGATACGGCGACCACCGAGATCTACAC	TTGAGCCTGG	TCGTCGGCAGCGTC
NXT_i5_SU219	AATGATACGGCGACCACCGAGATCTACAC	CGAATGGTAA	TCGTCGGCAGCGTC
NXT_i5_SU220	AATGATACGGCGACCACCGAGATCTACAC	TGTGGAATAG	TCGTCGGCAGCGTC
NXT_i5_SU221	AATGATACGGCGACCACCGAGATCTACAC	ATGGTGTATC	TCGTCGGCAGCGTC
NXT_i5_SU222	AATGATACGGCGACCACCGAGATCTACAC	CCACAATTGC	TCGTCGGCAGCGTC
NXT_i5_SU223	AATGATACGGCGACCACCGAGATCTACAC	CGAGGTTGTC	TCGTCGGCAGCGTC
NXT_i5_SU224	AATGATACGGCGACCACCGAGATCTACAC	CTCCAATCCT	TCGTCGGCAGCGTC
NXT_i5_SU225	AATGATACGGCGACCACCGAGATCTACAC	GCATTGGTAA	TCGTCGGCAGCGTC
NXT_i5_SU226	AATGATACGGCGACCACCGAGATCTACAC	GTGAATTGAC	TCGTCGGCAGCGTC
NXT_i5_SU227	AATGATACGGCGACCACCGAGATCTACAC	AAGACGACGC	TCGTCGGCAGCGTC
NXT_i5_SU228	AATGATACGGCGACCACCGAGATCTACAC	TTATGGTGGT	TCGTCGGCAGCGTC
NXT_i5_SU229	AATGATACGGCGACCACCGAGATCTACAC	CAACTTGGCG	TCGTCGGCAGCGTC
NXT_i5_SU230	AATGATACGGCGACCACCGAGATCTACAC	GAGACCTCTC	TCGTCGGCAGCGTC
NXT_i5_SU231	AATGATACGGCGACCACCGAGATCTACAC	AGCCAACCTT	TCGTCGGCAGCGTC
NXT_i5_SU232	AATGATACGGCGACCACCGAGATCTACAC	CTTGCTTACA	TCGTCGGCAGCGTC
NXT_i5_SU233	AATGATACGGCGACCACCGAGATCTACAC	CAGTGGACCA	TCGTCGGCAGCGTC
NXT_i5_SU234	AATGATACGGCGACCACCGAGATCTACAC	GCCTTATCCT	TCGTCGGCAGCGTC
NXT_i5_SU235	AATGATACGGCGACCACCGAGATCTACAC	GAGTAACCTT	TCGTCGGCAGCGTC
NXT_i5_SU236	AATGATACGGCGACCACCGAGATCTACAC	TCGGAGACCT	TCGTCGGCAGCGTC
NXT_i5_SU237	AATGATACGGCGACCACCGAGATCTACAC	AAGCACACGG	TCGTCGGCAGCGTC
NXT_i5_SU238	AATGATACGGCGACCACCGAGATCTACAC	CGGATTGGAA	TCGTCGGCAGCGTC
NXT_i5_SU239	AATGATACGGCGACCACCGAGATCTACAC	AATAGGCTCT	TCGTCGGCAGCGTC
NXT_i5_SU240	AATGATACGGCGACCACCGAGATCTACAC	GATTGCGCCT	TCGTCGGCAGCGTC
NXT_i5_SU241	AATGATACGGCGACCACCGAGATCTACAC	AGAATGGAGG	TCGTCGGCAGCGTC
NXT_i5_SU242	AATGATACGGCGACCACCGAGATCTACAC	GTTCTCATCA	TCGTCGGCAGCGTC
NXT_i5_SU243	AATGATACGGCGACCACCGAGATCTACAC	TGGCTTATCA	TCGTCGGCAGCGTC
NXT_i5_SU244	AATGATACGGCGACCACCGAGATCTACAC	TTCTCAAGTG	TCGTCGGCAGCGTC
NXT_i5_SU245	AATGATACGGCGACCACCGAGATCTACAC	CTTAGTGAGA	TCGTCGGCAGCGTC
NXT_i5_SU246	AATGATACGGCGACCACCGAGATCTACAC	TCTCCTCCAC	TCGTCGGCAGCGTC
NXT_i5_SU247	AATGATACGGCGACCACCGAGATCTACAC	GCGCGGTTAA	TCGTCGGCAGCGTC
NXT_i5_SU248	AATGATACGGCGACCACCGAGATCTACAC	GCTATAGCTT	TCGTCGGCAGCGTC
NXT_i5_SU249	AATGATACGGCGACCACCGAGATCTACAC	CGGAGGTATC	TCGTCGGCAGCGTC
NXT_i5_SU250	AATGATACGGCGACCACCGAGATCTACAC	TCTTCGTGTA	TCGTCGGCAGCGTC
NXT_i5_SU251	AATGATACGGCGACCACCGAGATCTACAC	TCCACGGTTC	TCGTCGGCAGCGTC
NXT_i5_SU252	AATGATACGGCGACCACCGAGATCTACAC	TGTTCAGCAA	TCGTCGGCAGCGTC
NXT_i5_SU253	AATGATACGGCGACCACCGAGATCTACAC	CAATTGCCGG	TCGTCGGCAGCGTC
NXT_i5_SU254	AATGATACGGCGACCACCGAGATCTACAC	GTGGTATCAT	TCGTCGGCAGCGTC
NXT_i5_SU255	AATGATACGGCGACCACCGAGATCTACAC	GCCTTCCTCT	TCGTCGGCAGCGTC
NXT_i5_SU256	AATGATACGGCGACCACCGAGATCTACAC	TTGCAACGTA	TCGTCGGCAGCGTC
NXT_i5_SU257	AATGATACGGCGACCACCGAGATCTACAC	TAAGGCTAGA	TCGTCGGCAGCGTC
NXT_i5_SU258	AATGATACGGCGACCACCGAGATCTACAC	TTGGCTTAAG	TCGTCGGCAGCGTC
NXT_i5_SU259	AATGATACGGCGACCACCGAGATCTACAC	AACCAACCAA	TCGTCGGCAGCGTC
NXT_i5_SU260	AATGATACGGCGACCACCGAGATCTACAC	TTCAGGTCGT	TCGTCGGCAGCGTC
NXT_i5_SU261	AATGATACGGCGACCACCGAGATCTACAC	GCCTAAGAAG	TCGTCGGCAGCGTC
NXT_i5_SU262	AATGATACGGCGACCACCGAGATCTACAC	GTAGTGGATT	TCGTCGGCAGCGTC
NXT_i5_SU263	AATGATACGGCGACCACCGAGATCTACAC	CTACAGATAC	TCGTCGGCAGCGTC
NXT_i5_SU264	AATGATACGGCGACCACCGAGATCTACAC	TGGCCTTCTT	TCGTCGGCAGCGTC
NXT_i5_SU265	AATGATACGGCGACCACCGAGATCTACAC	AACCACGTAA	TCGTCGGCAGCGTC
NXT_i5_SU266	AATGATACGGCGACCACCGAGATCTACAC	TGGTGCGCAA	TCGTCGGCAGCGTC
NXT_i5_SU267	AATGATACGGCGACCACCGAGATCTACAC	AGCCTTATTC	TCGTCGGCAGCGTC
NXT_i5_SU268	AATGATACGGCGACCACCGAGATCTACAC	GATGAAGGAT	TCGTCGGCAGCGTC
NXT_i5_SU269	AATGATACGGCGACCACCGAGATCTACAC	CTTCTGTGCG	TCGTCGGCAGCGTC
NXT_i5_SU270	AATGATACGGCGACCACCGAGATCTACAC	TTGTCACGGA	TCGTCGGCAGCGTC
NXT_i5_SU271	AATGATACGGCGACCACCGAGATCTACAC	CATGTTCTGT	TCGTCGGCAGCGTC
NXT_i5_SU272	AATGATACGGCGACCACCGAGATCTACAC	CTTAACAAGG	TCGTCGGCAGCGTC
NXT_i5_SU273	AATGATACGGCGACCACCGAGATCTACAC	CAGTTGGAGG	TCGTCGGCAGCGTC
NXT_i5_SU274	AATGATACGGCGACCACCGAGATCTACAC	CTCGTTGTCG	TCGTCGGCAGCGTC
NXT_i5_SU275	AATGATACGGCGACCACCGAGATCTACAC	AAGGCCGAAG	TCGTCGGCAGCGTC
NXT_i5_SU276	AATGATACGGCGACCACCGAGATCTACAC	AGTGGATATC	TCGTCGGCAGCGTC
NXT_i5_SU277	AATGATACGGCGACCACCGAGATCTACAC	AGAAGATTGG	TCGTCGGCAGCGTC
NXT_i5_SU278	AATGATACGGCGACCACCGAGATCTACAC	AGTACCTTCT	TCGTCGGCAGCGTC
NXT_i5_SU279	AATGATACGGCGACCACCGAGATCTACAC	ATTACCTCTC	TCGTCGGCAGCGTC
NXT_i5_SU280	AATGATACGGCGACCACCGAGATCTACAC	GAGGATAACT	TCGTCGGCAGCGTC
NXT_i5_SU281	AATGATACGGCGACCACCGAGATCTACAC	GACCTGTTAA	TCGTCGGCAGCGTC
NXT_i5_SU282	AATGATACGGCGACCACCGAGATCTACAC	TCTCACCAGG	TCGTCGGCAGCGTC
NXT_i5_SU283	AATGATACGGCGACCACCGAGATCTACAC	GCCAGGTTCT	TCGTCGGCAGCGTC
NXT_i5_SU284	AATGATACGGCGACCACCGAGATCTACAC	TATGTGCGCT	TCGTCGGCAGCGTC
NXT_i5_SU285	AATGATACGGCGACCACCGAGATCTACAC	AACCGGCCTT	TCGTCGGCAGCGTC
NXT_i5_SU286	AATGATACGGCGACCACCGAGATCTACAC	GATCTGAACA	TCGTCGGCAGCGTC
NXT_i5_SU287	AATGATACGGCGACCACCGAGATCTACAC	ACCGCAATTA	TCGTCGGCAGCGTC
NXT_i5_SU288	AATGATACGGCGACCACCGAGATCTACAC	TTGGTCAATC	TCGTCGGCAGCGTC
NXT_i5_SU289	AATGATACGGCGACCACCGAGATCTACAC	TGTGGCTCTG	TCGTCGGCAGCGTC
NXT_i5_SU290	AATGATACGGCGACCACCGAGATCTACAC	CCTGTCACCA	TCGTCGGCAGCGTC
NXT_i5_SU291	AATGATACGGCGACCACCGAGATCTACAC	CGGAAGATGG	TCGTCGGCAGCGTC
NXT_i5_SU292	AATGATACGGCGACCACCGAGATCTACAC	CGGCTCTGAA	TCGTCGGCAGCGTC
NXT_i5_SU293	AATGATACGGCGACCACCGAGATCTACAC	TCCAACAACT	TCGTCGGCAGCGTC
NXT_i5_SU294	AATGATACGGCGACCACCGAGATCTACAC	ATGGTTGACT	TCGTCGGCAGCGTC
NXT_i5_SU295	AATGATACGGCGACCACCGAGATCTACAC	CGCTTGGTTC	TCGTCGGCAGCGTC
NXT_i5_SU296	AATGATACGGCGACCACCGAGATCTACAC	GACTCATCCA	TCGTCGGCAGCGTC
NXT_i5_SU297	AATGATACGGCGACCACCGAGATCTACAC	GCTTGTGCCA	TCGTCGGCAGCGTC
NXT_i5_SU298	AATGATACGGCGACCACCGAGATCTACAC	ATCCGTTGGC	TCGTCGGCAGCGTC
NXT_i5_SU299	AATGATACGGCGACCACCGAGATCTACAC	CCAACGAGAA	TCGTCGGCAGCGTC
NXT_i5_SU300	AATGATACGGCGACCACCGAGATCTACAC	AGAACAACCA	TCGTCGGCAGCGTC
NXT_i5_SU301	AATGATACGGCGACCACCGAGATCTACAC	GCCTATCCAC	TCGTCGGCAGCGTC
NXT_i5_SU302	AATGATACGGCGACCACCGAGATCTACAC	AGGAATCCAG	TCGTCGGCAGCGTC
NXT_i5_SU303	AATGATACGGCGACCACCGAGATCTACAC	GTTAATCCTG	TCGTCGGCAGCGTC
NXT_i5_SU304	AATGATACGGCGACCACCGAGATCTACAC	CGGATCAGAC	TCGTCGGCAGCGTC
NXT_i5_SU305	AATGATACGGCGACCACCGAGATCTACAC	TTGGCTCCAA	TCGTCGGCAGCGTC
NXT_i5_SU306	AATGATACGGCGACCACCGAGATCTACAC	ACACACCGGA	TCGTCGGCAGCGTC
NXT_i5_SU307	AATGATACGGCGACCACCGAGATCTACAC	GCTGTGGAAT	TCGTCGGCAGCGTC
NXT_i5_SU308	AATGATACGGCGACCACCGAGATCTACAC	GATGTGGCTG	TCGTCGGCAGCGTC
NXT_i5_SU309	AATGATACGGCGACCACCGAGATCTACAC	TATCCTTCGC	TCGTCGGCAGCGTC
NXT_i5_SU310	AATGATACGGCGACCACCGAGATCTACAC	TGGATGGATA	TCGTCGGCAGCGTC
NXT_i5_SU311	AATGATACGGCGACCACCGAGATCTACAC	TTAGTGGTCA	TCGTCGGCAGCGTC
NXT_i5_SU312	AATGATACGGCGACCACCGAGATCTACAC	ACAGAAGGTT	TCGTCGGCAGCGTC
NXT_i5_SU313	AATGATACGGCGACCACCGAGATCTACAC	CACGGAATTG	TCGTCGGCAGCGTC
NXT_i5_SU314	AATGATACGGCGACCACCGAGATCTACAC	GATATCTCCA	TCGTCGGCAGCGTC
NXT_i5_SU315	AATGATACGGCGACCACCGAGATCTACAC	ACAGGTTCTT	TCGTCGGCAGCGTC
NXT_i5_SU316	AATGATACGGCGACCACCGAGATCTACAC	GAGTGTAATG	TCGTCGGCAGCGTC
NXT_i5_SU317	AATGATACGGCGACCACCGAGATCTACAC	GCCGCAGATT	TCGTCGGCAGCGTC
NXT_i5_SU318	AATGATACGGCGACCACCGAGATCTACAC	GTGCTTGTAT	TCGTCGGCAGCGTC
NXT_i5_SU319	AATGATACGGCGACCACCGAGATCTACAC	ACCGGAGTAA	TCGTCGGCAGCGTC
NXT_i5_SU320	AATGATACGGCGACCACCGAGATCTACAC	GAGGATTGAA	TCGTCGGCAGCGTC
NXT_i5_SU321	AATGATACGGCGACCACCGAGATCTACAC	ATAAGGCGCT	TCGTCGGCAGCGTC
NXT_i5_SU322	AATGATACGGCGACCACCGAGATCTACAC	GAGTAGGCCT	TCGTCGGCAGCGTC
NXT_i5_SU323	AATGATACGGCGACCACCGAGATCTACAC	GTTGCTATAG	TCGTCGGCAGCGTC
NXT_i5_SU324	AATGATACGGCGACCACCGAGATCTACAC	TAATCCGGAA	TCGTCGGCAGCGTC
NXT_i5_SU325	AATGATACGGCGACCACCGAGATCTACAC	CAACAATCCG	TCGTCGGCAGCGTC
NXT_i5_SU326	AATGATACGGCGACCACCGAGATCTACAC	CCATACCGCA	TCGTCGGCAGCGTC
NXT_i5_SU327	AATGATACGGCGACCACCGAGATCTACAC	CGGCGGATAA	TCGTCGGCAGCGTC
NXT_i5_SU328	AATGATACGGCGACCACCGAGATCTACAC	CAAGCCAATT	TCGTCGGCAGCGTC
NXT_i5_SU329	AATGATACGGCGACCACCGAGATCTACAC	GTAGGTGCCA	TCGTCGGCAGCGTC
NXT_i5_SU330	AATGATACGGCGACCACCGAGATCTACAC	AAGCCGAATC	TCGTCGGCAGCGTC
NXT_i5_SU331	AATGATACGGCGACCACCGAGATCTACAC	ATTGCGGCTG	TCGTCGGCAGCGTC
NXT_i5_SU332	AATGATACGGCGACCACCGAGATCTACAC	TGTGAAGGAG	TCGTCGGCAGCGTC
NXT_i5_SU333	AATGATACGGCGACCACCGAGATCTACAC	TTGTAGGACA	TCGTCGGCAGCGTC
NXT_i5_SU334	AATGATACGGCGACCACCGAGATCTACAC	ATCTTGCGGC	TCGTCGGCAGCGTC
NXT_i5_SU335	AATGATACGGCGACCACCGAGATCTACAC	GTTATTAGGC	TCGTCGGCAGCGTC
NXT_i5_SU336	AATGATACGGCGACCACCGAGATCTACAC	GTTCATCGAG	TCGTCGGCAGCGTC
NXT_i5_SU337	AATGATACGGCGACCACCGAGATCTACAC	AACAACACAG	TCGTCGGCAGCGTC
NXT_i5_SU338	AATGATACGGCGACCACCGAGATCTACAC	GCCAATGTTC	TCGTCGGCAGCGTC
NXT_i5_SU339	AATGATACGGCGACCACCGAGATCTACAC	CCTCTATAGA	TCGTCGGCAGCGTC
NXT_i5_SU340	AATGATACGGCGACCACCGAGATCTACAC	TTGGAAGTAC	TCGTCGGCAGCGTC
NXT_i5_SU341	AATGATACGGCGACCACCGAGATCTACAC	CGTATTGCTG	TCGTCGGCAGCGTC
NXT_i5_SU342	AATGATACGGCGACCACCGAGATCTACAC	GTGTTCCTAC	TCGTCGGCAGCGTC
NXT_i5_SU343	AATGATACGGCGACCACCGAGATCTACAC	ATTCGGCTTA	TCGTCGGCAGCGTC
NXT_i5_SU344	AATGATACGGCGACCACCGAGATCTACAC	CGGACGTTAA	TCGTCGGCAGCGTC
NXT_i5_SU345	AATGATACGGCGACCACCGAGATCTACAC	ATTAAGACCG	TCGTCGGCAGCGTC
NXT_i5_SU346	AATGATACGGCGACCACCGAGATCTACAC	TACCAATTGC	TCGTCGGCAGCGTC
NXT_i5_SU347	AATGATACGGCGACCACCGAGATCTACAC	AGGAATTGTC	TCGTCGGCAGCGTC
NXT_i5_SU348	AATGATACGGCGACCACCGAGATCTACAC	GTCAACTCGG	TCGTCGGCAGCGTC
NXT_i5_SU349	AATGATACGGCGACCACCGAGATCTACAC	GTCAGCCACT	TCGTCGGCAGCGTC
NXT_i5_SU350	AATGATACGGCGACCACCGAGATCTACAC	TGGTGCCTCT	TCGTCGGCAGCGTC
NXT_i5_SU351	AATGATACGGCGACCACCGAGATCTACAC	AGGATTAGGC	TCGTCGGCAGCGTC
NXT_i5_SU352	AATGATACGGCGACCACCGAGATCTACAC	CTCCGCATTG	TCGTCGGCAGCGTC
NXT_i5_SU353	AATGATACGGCGACCACCGAGATCTACAC	CTTCTTATGG	TCGTCGGCAGCGTC
NXT_i5_SU354	AATGATACGGCGACCACCGAGATCTACAC	TTGACTAGAG	TCGTCGGCAGCGTC
NXT_i5_SU355	AATGATACGGCGACCACCGAGATCTACAC	GACTCCACCT	TCGTCGGCAGCGTC
NXT_i5_SU356	AATGATACGGCGACCACCGAGATCTACAC	GATAGGTTGC	TCGTCGGCAGCGTC
NXT_i5_SU357	AATGATACGGCGACCACCGAGATCTACAC	AATGGCTCGG	TCGTCGGCAGCGTC
NXT_i5_SU358	AATGATACGGCGACCACCGAGATCTACAC	CTGGTATTAG	TCGTCGGCAGCGTC
NXT_i5_SU359	AATGATACGGCGACCACCGAGATCTACAC	ACTTACCAAC	TCGTCGGCAGCGTC
NXT_i5_SU360	AATGATACGGCGACCACCGAGATCTACAC	CTTCCGTGAA	TCGTCGGCAGCGTC
NXT_i5_SU361	AATGATACGGCGACCACCGAGATCTACAC	GAGGCCACAT	TCGTCGGCAGCGTC
NXT_i5_SU362	AATGATACGGCGACCACCGAGATCTACAC	TCAAGAAGGA	TCGTCGGCAGCGTC
NXT_i5_SU363	AATGATACGGCGACCACCGAGATCTACAC	AGAAGACCTA	TCGTCGGCAGCGTC
NXT_i5_SU364	AATGATACGGCGACCACCGAGATCTACAC	TGTTACGGTT	TCGTCGGCAGCGTC
NXT_i5_SU365	AATGATACGGCGACCACCGAGATCTACAC	AATGGAGAAC	TCGTCGGCAGCGTC
NXT_i5_SU366	AATGATACGGCGACCACCGAGATCTACAC	AGACGCGCTT	TCGTCGGCAGCGTC
NXT_i5_SU367	AATGATACGGCGACCACCGAGATCTACAC	CAACCACAAC	TCGTCGGCAGCGTC
NXT_i5_SU368	AATGATACGGCGACCACCGAGATCTACAC	CCAAGGCTGT	TCGTCGGCAGCGTC
NXT_i5_SU369	AATGATACGGCGACCACCGAGATCTACAC	ACGGAGAATC	TCGTCGGCAGCGTC
NXT_i5_SU370	AATGATACGGCGACCACCGAGATCTACAC	CGTGGAGTTG	TCGTCGGCAGCGTC
NXT_i5_SU371	AATGATACGGCGACCACCGAGATCTACAC	AATCGCTCCA	TCGTCGGCAGCGTC
NXT_i5_SU372	AATGATACGGCGACCACCGAGATCTACAC	GCCATCCTTG	TCGTCGGCAGCGTC
NXT_i5_SU373	AATGATACGGCGACCACCGAGATCTACAC	AAGCAGGCTC	TCGTCGGCAGCGTC
NXT_i5_SU374	AATGATACGGCGACCACCGAGATCTACAC	GCATTCCTTC	TCGTCGGCAGCGTC
NXT_i5_SU375	AATGATACGGCGACCACCGAGATCTACAC	GAGAGGTATA	TCGTCGGCAGCGTC
NXT_i5_SU376	AATGATACGGCGACCACCGAGATCTACAC	GTGATAGAGG	TCGTCGGCAGCGTC
NXT_i5_SU377	AATGATACGGCGACCACCGAGATCTACAC	GAAGAGAACG	TCGTCGGCAGCGTC
NXT_i5_SU378	AATGATACGGCGACCACCGAGATCTACAC	TAAGGCGATC	TCGTCGGCAGCGTC
NXT_i5_SU379	AATGATACGGCGACCACCGAGATCTACAC	TCACCTCTCG	TCGTCGGCAGCGTC
NXT_i5_SU380	AATGATACGGCGACCACCGAGATCTACAC	TTGTGCTAAC	TCGTCGGCAGCGTC
NXT_i5_SU381	AATGATACGGCGACCACCGAGATCTACAC	CCACAAGCAC	TCGTCGGCAGCGTC
NXT_i5_SU382	AATGATACGGCGACCACCGAGATCTACAC	GAGTTGTCGG	TCGTCGGCAGCGTC
NXT_i5_SU383	AATGATACGGCGACCACCGAGATCTACAC	AGTCCACATC	TCGTCGGCAGCGTC
NXT_i5_SU384	AATGATACGGCGACCACCGAGATCTACAC	TCCTTCTTAC	TCGTCGGCAGCGTC

### Sheet: template_switch_oligo
oligo_name	Nextera_R1_A14	U-ME
A14_ME LNA	TCGTCGGCAGCGTC	AGATGTGTA+TA+AG+AG+AC+AG/3InvdT/
					"+N" Denotes a locked nucleic acid (LNA)
					"/3InvdT/" Denotes a 3' inverted dT base

### Sheet: Nextera_ME_REV
Name	ME'
Nextera_Mosaic_End_REVCOMP	/5Phos/CTGTCTCTTATACACATCT

### Sheet: Nextera_ME_FWD
Name	Truseq_R2_SBS12_partial	Tn5_96plx_idx	U-ME
SBS12_18_UME_sci_13	CGTGTGCTCTTCCGATCT	TGGCCGGT	/ideoxyU/AGATGTGTATAAGAGACAG
SBS12_18_UME_sci_14	CGTGTGCTCTTCCGATCT	CAATTAAC	/ideoxyU/AGATGTGTATAAGAGACAG
SBS12_18_UME_sci_15	CGTGTGCTCTTCCGATCT	ATAATGTG	/ideoxyU/AGATGTGTATAAGAGACAG
SBS12_18_UME_sci_16	CGTGTGCTCTTCCGATCT	GCGGCACA	/ideoxyU/AGATGTGTATAAGAGACAG
SBS12_18_UME_sci_17	CGTGTGCTCTTCCGATCT	CTAGCGCT	/ideoxyU/AGATGTGTATAAGAGACAG
SBS12_18_UME_sci_18	CGTGTGCTCTTCCGATCT	TCGATATC	/ideoxyU/AGATGTGTATAAGAGACAG
SBS12_18_UME_sci_19	CGTGTGCTCTTCCGATCT	CGTCTGCG	/ideoxyU/AGATGTGTATAAGAGACAG
SBS12_18_UME_sci_20	CGTGTGCTCTTCCGATCT	TACTCATA	/ideoxyU/AGATGTGTATAAGAGACAG
SBS12_18_UME_sci_21	CGTGTGCTCTTCCGATCT	ACGCACCT	/ideoxyU/AGATGTGTATAAGAGACAG
SBS12_18_UME_sci_22	CGTGTGCTCTTCCGATCT	GTATGTTC	/ideoxyU/AGATGTGTATAAGAGACAG
				*/ideoxyU/ denotes a dUracil base
